# Timed chromatin invasion during mitosis governs prototype foamy virus integration site selection and infectivity

**DOI:** 10.1101/2025.01.10.632130

**Authors:** F. Lagadec, P. K. Singh, C. Calmels, D. Lapaillerie, D. Lindemann, V. Parissi, P. Cherepanov, A. N. Engelman, P. Lesbats

## Abstract

Selection of a suitable chromatin environment during retroviral integration is a tightly regulated and multilayered process that involves interplay between viral and host factors. However, whether intrinsic chromatin dynamics during mitosis modulate retroviral genome invasion is currently poorly described. Direct interaction between the spumaretrovirus prototype foamy virus (PFV) Gag protein and cellular chromatin has been described as a major determinant for integration site selection. A previous Gag chromatin-binding site (CBS)–nucleosome co-crystal structure revealed an interaction with the histone H2A-H2B acidic patch via a highly conserved arginine anchor residue. Yet, the molecular mechanisms regulating Gag-chromatin capture during PFV infection remain obscure. Here, we investigated the kinetics of Gag-chromatin interactions during mitosis and proviral integration of PFV-infected synchronized cells. Using Gag CBS variant viruses, we showed that alteration of Gag affinity for nucleosome binding induced untimely chromatin tethering during mitosis, decreased infectivity and redistributed viral integration sites to markers associated with late replication timing of host chromosomes. Mutant Gag proteins were moreover defective in their ability to displace the histone H4 tail from the nucleosome acidic patch of highly condensed mitotic chromatin. These data indicate that the mitotic chromatin landscape during Gag–nucleosome interactions hosts PFV integration site selection determinants and that spumaretroviruses evolved high-affinity chromatin binding to overcome early mitosis chromatin condensation for optimal viral DNA tethering, integration and infection.
