## Supplemental Table for "Timed chromatin invasion during mitosis governs prototype foamy virus integration site selection and infectivity"

### Sheet: Table S1
Table S1. Total number of integration sites per replicate of R540Q (RQ) and Y537Q (YQ) infection.
PFV replicate	Total sites	Avg. sites
RQ1	3749	3730.67
RQ2	3439
RQ3	4004
YQ1	4446	10474.3
YQ2	15468
YQ3	11509
WT	153447
RIC	4376727
WT integration sites were determined from a single viral infection
RIC, random integration control

### Sheet: Table S2
Table S2. Statistical analysis of RQ versus YQ PFV integration sites.
variable	P values	Rank in descending order	Rank/number of hypothesis or test	Critical P values (column D*False discovery rate)	if P value in B < critical value
bin1	6.2e-05	1	0.0588235	0.00294118	significant
gnen	0.000115	2	0.117647	0.00588235	significant
GD	0.000202	3	0.176471	0.00882353	significant
gp100	0.000265	4	0.235294	0.0117647	significant
LAD	0.000281	5	0.294118	0.0147059	significant
bin2	0.000351	6	0.352941	0.0176471	significant
gp50	0.000376	7	0.411765	0.0205882	significant
Genes	0.001146	8	0.470588	0.0235294	significant
TSS	0.002049	9	0.529412	0.0264706	significant
SPAD	0.003772	10	0.588235	0.0294118	significant
gp25	0.005136	11	0.647059	0.0323529	significant
acen	0.008192	12	0.705882	0.0352941	significant
gp75	0.015084	13	0.764706	0.0382353	significant
bin3	0.018786	14	0.823529	0.0411765	significant
bin4	0.027299	15	0.882353	0.0441176	significant
bin5	0.277097	16	0.941176	0.0470588	insignificant
CpG	0.41209	17	1	0.05	insignificant
RIC normalized integration % for replicates was used for the t-test two-tailed for independent means.
Calculation was done at https://www.socscistatistics.com/tests/studentttest/default.aspx
A false discovery rate of 0.05 was used.
If the P value in column B is less than the critical value (column E), column F shows a significant difference. Otherwise, it is not significant.
Benjamini-Hochberg test was used for multiple corrections.
After correction, all genomic features, except for CpG and the Bin5 expression group, were significantly differently targeted by RQ and YQ mutants.

### Sheet: Table S3
Table S3. PFV integration sites (%) per Mb of autosomal human chromosomes.
Chromosome number	100*(Integration sites (%)/Mb)
	RQ	YQ	WT	RIC
1	2.7	2.6	2.34	3.3
2	3.1	2.7	2.82	3.47
3	4.1	4.3	3.93	4.35
4	4.4	4.9	3.73	3.3
5	3.5	3.8	3.49	3.6
6	3.8	4.3	3.69	3.33
7	3.4	3.1	3.53	3.38
8	3.8	3.8	3.83	3.42
9	2.2	3	3.2	2.94
10	3.5	3.2	3.68	3.53
11	3	2.9	3.34	3.58
12	3.5	3.6	3.95	3.52
13	2.6	4.3	2.99	2.86
14	2.2	3.3	2.9	2.89
15	1.8	1.5	2.23	2.76
16	2.8	1.6	2.98	3.14
17	2.3	1.4	3.07	3.31
18	3.3	4.4	4.7	3.21
19	5.1	2.3	3.21	3.43
20	2.7	2.1	4.21	3.68
21	4.4	8.6	5.52	2.53
22	1.5	0.5	1.23	2.52

### Sheet: Table S4
Table S4. Statistical analysis of PFV integration (%) per chromosome
Chromosomes	PFV
		WT	RQ	YQ	RIC
1	WT	1
	RQ	0.0310133	1
	YQ	0.0297403	0.484123	1
	RIC	1.7793e-272	0.000531511	6.38738e-13	1
2	WT	1
	RQ	0.0614525	1
	YQ	0.32595	0.0313921	1
	RIC	3.61828e-113	0.081601	2.75506e-12	1
3	WT	1
	RQ	0.578288	1
	YQ	0.00903141	0.390012	1
	RIC	2.10052e-30	0.220322	0.7144	1
4	WT	1
	RQ	0.00271625	1
	YQ	6.12309e-16	0.110601	1
	RIC	1.23011e-36	3.86376e-07	1.53747e-32	1
5	WT	1
	RQ	0.891831	1
	YQ	0.0229282	0.287889	1
	RIC	0.00185612	0.740303	0.127505	1
6	WT	1
	RQ	0.682406	1
	YQ	0.000315248	0.135136	1
	RIC	7.94446e-23	0.0477522	1.77719e-10	1
7	WT	1
	RQ	0.773477	1
	YQ	0.0263884	0.367683	1
	RIC	5.43058e-05	0.744062	0.216677	1
8	WT	1
	RQ	0.856433	1
	YQ	0.774291	1	1
	RIC	7.57352e-25	0.151877	0.0159215	1
9	WT	1
	RQ	8.30055e-06	1
	YQ	0.555341	0.000286508	1
	RIC	1.41456e-11	0.000491235	0.255055	1
10	WT	1
	RQ	0.618178	1
	YQ	0.00337867	0.284959	1
	RIC	0.000425347	1	0.0358153	1
11	WT	1
	RQ	0.215497	1
	YQ	0.00725852	0.770193	1
	RIC	5.04185e-09	0.0295057	1.80403e-05	1
12	WT	1
	RQ	0.0806031	1
	YQ	0.0511365	0.622764	1
	RIC	6.26772e-24	0.846489	0.532432	1
13	WT	1
	RQ	0.10014	1
	YQ	6.96003e-13	4.76825e-07	1
	RIC	0.000870055	0.24936	4.89972e-17	1
14	WT	1
	RQ	0.0110524	1
	YQ	0.0161228	0.000545381	1
	RIC	0.707471	0.0120114	0.0100655	1
15	WT	1
	RQ	0.08437	1
	YQ	1.55455e-07	0.197846	1
	RIC	4.05219e-38	0.000196882	5.26617e-18	1
16	WT	1
	RQ	0.505212	1
	YQ	4.37445e-20	5.54143e-06	1
	RIC	0.000977411	0.217427	1.44953e-24	1
17	WT	1
	RQ	0.00724075	1
	YQ	2.33815e-23	0.00118051	1
	RIC	2.68758e-06	0.000653858	1.0349e-29	1
18	WT	1
	RQ	0.000241376	1
	YQ	0.167252	0.0118429	1
	RIC	6.17148e-163	0.756317	1.27282e-08	1
19	WT	1
	RQ	3.73048e-06	1
	YQ	0.00048181	3.48726e-09	1
	RIC	0.000359185	5.2313e-05	6.53762e-06	1
20	WT	1
	RQ	0.000146459	1
	YQ	1.70633e-22	0.0424939	1
	RIC	1.60179e-17	0.0112274	1.48505e-15	1
21	WT	1
	RQ	0.0663632	1
	YQ	7.67081e-16	2.12754e-08	1
	RIC	0	3.08884e-06	6.58711e-96	1
22	WT	1
	RQ	0.344451	1
	YQ	9.81219e-08	6.6779e-05	1
	RIC	2.00228e-136	0.00271362	5.37244e-30	1
Sites per chromosome and remaining sites in WT/RQ/YQ/RIC were used to calculate P values.
Red color represents significant P-values.
Fisher exact test was used.
Green color P values were not significant after multiple correction at FDR 0.05.
Benjamini-Hochberg test was used for multiple corrections.

### Sheet: Table S5
Table S5. Statistical analysis of PFV integration (%) per Mb for three chromosomal groups based on replication timing.
			Early				Middle				Late
Kind of data used	chromosomal groups	PFV	WT	RQ	YQ	RIC	WT	RQ	YQ	RIC	WT	RQ	YQ	RIC
total sites	Early	WT	1	0.620888	2.99279e-98	5.102e-223	<1E-300				<1E-300
		RQ		1	3.23032e-31	2.14128e-20		6.8741e-155				5.24983e-137
		YQ			1	1.80512e-300			<1E-300				<1E-300
		RIC				1				<1E-300				<1E-300
	Middle	WT					1	3.32334e-11	0.16764	1.60425e-06	1.43717e-123
		RQ						1	3.0098e-07	2.88274e-08		0.109351
		YQ							1	0.493648			0.00153126
		RIC								1				<1E-300
	Late	WT									1	0.902331	1.93988e-61	6.22074e-83
		RQ										1	7.11793e-21	2.52506e-07
		YQ											1	3.47712e-161
		RIC												1
Fisher's exact test was used to calculate P values. Significant values are noted in red font.
Benjamini-Hochberg test was used for multiple corrections with FDR 0.05.

### Sheet: Table S6
Table S6. Coefficient of determination (R2) between RepID ChIP-Seq sites (%) per Mb and PFV sites (%) per Mb of a human chromosome.
PFV genotypes	Coefficient of determination (R2)	Associated P-values
WT	0.28	0.01
RQ	0.12	0.11
YQ	0.66	< .00001
RIC	0.003	0.79
RepID ChIP-Seq sites	0.8	< .00001
R2 was determined in Excel between RepID sites (%) and integration sites (%) per Mb of chromosomes after sorting chromosomes from lower to higher value of RepID enrichment.
P-values were calculated using the tool available at https://www.socscistatistics.com/pvalues/pearsondistribution.aspx.
The square root of R² was used as the input to calculate the P-values.

### Sheet: Table S7
Table S7. Statistical analysis of PFV mutants targeting frequencies within +/- 2.5 kb of RepID ChIP-Seq sites and of RepID ChIP-Seq sites-associated and -non-associated genes.
PFV Mutants	PFV Mutants
		WT	RQ	YQ	RIC
RepID sites	WT	1	3.07149e-06	3.22634e-75	<1E-300
	RQ		1	9.07383e-11	3.45558e-08
	YQ			1	0.000701192
	RIC				1
Associated genes	WT	1	7.58297e-10	5.50519e-55	<1E-300
	RQ		1	2.67906e-47	1.32548e-116
	YQ			1	<1E-300
	RIC				1
non-associated genes	WT	1	0.340313	0.101187	1.47616e-210
	RQ		1	0.0765176	5.25419e-14
	YQ			1	2.80663e-57
	RIC				1
Fisher exact test was used to calculate significant difference at significance level 0.05.
Total PFV integration sites were used.
Red color represents significant p values.
Benjamini-Hochberg test was used for multiple corrections with FDR 0.05.

### Sheet: Table S8
Table S8. Statistical analysis of PFV targeting frequencies with respect to SPIN states
SPIN state		WT	RQ	YQ	RIC
Speckles	WT	1	9.59e-06	1.62e-88	<1E-300
	RQ		1	2.06e-15	3.4e-99
	YQ			1	<1E-300
	RIC				1
Act1	WT	1	0.845811	2.81117e-85	<1E-300
	RQ		1	9.73267e-33	1.67425e-88
	YQ			1	<1E-300
	RIC				1
Act2	WT	1	0.037616	8.67347e-49	<1E-300
	RQ		1	3.38005e-26	1.90317e-70
	YQ			1	<1E-300
	RIC				1
Act3	WT	1	5.45864e-18	3.57559e-47	<1E-300
	RQ		1	1.39216e-58	1.31648e-34
	YQ			1	<1E-300
	RIC				1
Repr1	WT	1	0.000637697	1.45632e-25	2.30725e-21
	RQ		1	0.0032892	1.21998e-09
	YQ			1	6.99156e-54
	RIC				1
Repr2	WT	1	0.847774	1.61713e-25	<1E-300
	RQ		1	4.00098e-10	5.15069e-58
	YQ			1	1.4665e-300
	RIC				1
Lm1	WT	1	0.0267147	2.52844e-48	<1E-300
	RQ		1	1.63735e-25	2.35692e-22
	YQ			1	2.58877e-266
	RIC				1
Lm2	WT	1	5.32035e-10	0.000754511	2.52931e-93
	RQ		1	0.000250779	0.418202
	YQ			1	7.07155e-09
	RIC				1
Lamina_Like	WT	1	2.60286e-87	1.66887e-15	1.81223e-177
	RQ		1	3.89221e-35	4.64652e-202
	YQ			1	1.02689e-114
	RIC				1
Lamina	WT	1	6.78661e-195	1.19508e-216	<1E-300
	RQ		1	0	1.66912e-107
	YQ			1	<1E-300
	RIC				1
Combined sites of all replicates were used.
Fisher's exact test was used.
Benjamini-Hochberg test was used for multiple corrections WITH FDR 0.05.
Red color represents significant p values.

### Sheet: Table S9
Table S9. Percentage of genes on early, middle and late replicating chromosomes for RepID-associated, non-associated and mitotic specific genes.
Time point (minutes)	Type of genes	total genes	no of genes															increase/decrease*
			Early replicating chromosomes	%	Expected (32.67%)	enrichment against genome (fold)	P-values	middle replicating chromosomes	%	Expected (36.38%)	enrichment against genome (fold)	P-values	late replicating chromosomes	%	Expected (22.22%)	enrichment against genome (fold)	P-values	Early replicating chromosomes	middle replicating chromosomes	late replicating chromosomes
NA	RepID-associated	28882	10337	35.8	9435.7	NA		11396	39.5	10507.3	NA		6775	23.5	6417.6			-5.9	-5.9	-2.4
	RepID-non-associated	32295	9652	29.9	10550.8	NA		10860	33.6	11748.9	NA		6818	21.1	7175.9
0	bottom 50% expressed	3262	899	27.6	1065.7	under (1.19)	4.89793e-11	1112	34.1	1186.7	under (1.07)	0.00265904	900	27.6	724.8	over (1.24)	7.75192e-14	14.2	-3.9	-8.5
	top 50% expressed	3165	1322	41.8	1034	over (1.29)	3.62626e-30	957	30.2	1151.4	under (1.2)	4.5591e-14	604	19.1	703.3	under (1.16)	5.27094e-06
40	bottom 50% expressed	2699	860	31.9	881.8	under (1.03)	0.184777	898	33.3	981.9	under (1.09)	0.000298979	674	25	599.7	over(1.12)	0.000277542	10.6	-3	-5.3
	top 50% expressed	2698	1146	42.5	881.4	over (1.3)	8.81417e-28	817	30.3	981.5	under (1.2)	5.2E-12	532	19.7	599.5	under(1.13)	0.000660896
80	bottom 50% expressed	1973	677	34.3	644.6	over (1.05)	0.0606263	616	31.2	717.8	under (1.17)	5.62022e-07	441	22.4	438.4	over (1.01)	0.451919	5	4.2	-4.9
	top 50% expressed	1973	775	39.3	644.6	over (1.2)	2.12014e-10	698	35.4	717.8	under (1.03)	0.179584	345	17.5	438.4	under (1.27)	7.68378e-08
The hg19 human RefSeq contains 61,176 genes: 19,989 early (36.38%), 22,256 (36.38%) and 13,593 (22.22%) genes.																		* increase or decrease = % of genes in top50% -% of genes in bottom 50% at the same time point; or % of genes not associated with RepID -% of genes associated with RepID.
Expressed genes are mitiotic specific at different time points after release of mitotic arrested cells.																		Blue-colored values indicate that the top 50% of genes are enriched for early-replicating genes and depleted of late-replicating genes.
Late genes were over enriched in bottom genes and under enriched in top genes at every time point.																		The proportion of early-replicating genes decreases in the top 50% as mitosis progresses, while the proportion of genes from middle- and late-replicating chromosomes increases.
Early genes were over enriched in top genes and under enriched in bottom genes at t=0 and 40 but over enriched in top and bottom genes at t=80.
Middle genes were under enriched in all 6 gene sets.
Enrichment of early, middle and late genes at time point (0,40 and 80 minutes) compared to their genomic frequencies were calculated at https://systems.crump.ucla.edu/hypergeometric/index.php
Statistical analysis of observed and expected number of genes between top and bottom 50 % expressed genes.
Type of genes	Time point (minutes)	genes
		Top 50% expressed genes/ RepID-associated genes
		chromosome
		Early replicating	middle replicating	late replicating
Bottom 50% expressed genes	0	<0.00001	0.049	<0.00001
	40	<1E-300	0.15	0.004
	80	0.08	0.11	0.01
RepID-non-associated genes		<0.00001	<0.00001	<1E-300
Red color represents significant P-values.
Fisher's exact test at p<0.05 was used between observed and expected genes number at https://www.socscistatistics.com
Green color is insignificant after multiple correction.
Benjamini-Hochberg test was used for multiple corrections.

### Sheet: Table S10
Table S10. Statistical analysis of PFV mutant targeting frequencies of mitotic expressed genes.
Time in minutes after mitotic arrest release			0								40								80
	Top/Bottom		Top				Bottom				Top				Bottom				Top				Bottom
		PFV	WT	RQ	YQ	RIC	WT	RQ	YQ	RIC	WT	RQ	YQ	RIC	WT	RQ	YQ	RIC	WT	RQ	YQ	RIC	WT	RQ	YQ	RIC
0	Top	WT	1	0.887224	1.98017e-13	3.48557e-88	7.94244e-160				8.33292e-38								<1E-300
		RQ		1	3.74542e-05	2.15872e-08		4.49469e-05				0.0751106								6.85334e-38
		YQ			1	3.98559e-62			1.71119e-37				1.8544e-07								1.18365e-84
		RIC				1				<1E-300				<1E-300								<1E-300
	Bottom	WT					1	1.00094e-05	5.16678e-11	1.92653e-08					1.7232e-170								<1E-300
		RQ						1	0.814973	1.67249e-09						7.57334e-08								4.02985e-47
		YQ							1	5.12713e-22							1.85012e-27								9.90477e-135
		RIC								1								<1E-300								<1E-300
40	Top	WT									1	0.0353158	4.22955e-11	3.09647e-119	6.57763e-33				3.58395e-241
		RQ										1	8.67375e-09	1.54317e-05		0.636226				6.26817e-29
		YQ											1	1.49972e-66			7.3621e-13				1.16942e-48
		RIC												1				2.19714e-06				<1E-300
	Bottom	WT													1	0.113364	1.19322e-05	8.71539e-10					1.12536e-234
		RQ														1	0.289878	0.00102695						2.16797e-20
		YQ															1	6.85243e-14							1.40249e-46
		RIC																1								<1E-300
80	Top	WT																	1	0.24674	3.96127e-10	6.15373e-13	1.3913e-36
		RQ																		1	0.0070973	0.00168272		0.0115306
		YQ																			1	4.04983e-22			1.44508e-14
		RIC																				1				<1E-300
	Bottom	WT																					1	0.0266814	0.000132884	0.00203115
		RQ																						1	0.933825	0.00182807
		YQ																							1	3.93173e-08
		RIC																								1
Fisher's exact test was used.
Benjamini-Hochberg test was used for multiple corrections with FDR 0.05.
P values between YQ and RQ are surrounded by lines.
